# GNC is a regulator of metabolic and productivity responses to elevated CO_2_ in *Arabidopsis thaliana*

**DOI:** 10.1101/2025.05.29.656866

**Authors:** Jennifer C. Quebedeaux, Kavya Kannan, Amy Marshall-Colón, Andrew D.B. Leakey

**Affiliations:** Department of Plant Biology, University of Illinois Urbana-Champaign, Urbana, IL 61801, USA; Carl R. Woese Institute for Genomic Biology, University of Illinois Urbana-Champaign, Urbana, IL 61801, USA; Department of Crop Sciences, University of Illinois Urbana-Champaign, Urbana, IL 61801, USA

**Keywords:** Arabidopsis, Elevated carbon dioxide, Photosynthesis, Gene expression

## Abstract

Despite established understanding of plant physiological responses to elevated [CO_2_], the underlying genes are poorly understood. Soybean transcriptomics previously identified a GATA transcription factor, involved in carbon and nitrogen metabolism, as responsive to elevated [CO_2_]. Supported by *in silico* modeling, we therefore hypothesized that this gene plays a previously unrecognized role in responding to elevated [CO_2_]. Wildtype and a T-DNA insertion line of *Arabidopsis thaliana* for GNC (GATA, Nitrate Inducible, Carbon Metabolism Involved) were grown under three treatments: sustained ambient [CO_2_], sustained elevated [CO_2_], and transfer from ambient to elevated [CO_2_], to assess changes in their physiology, biochemistry, and transcriptome. Photosynthetic and biomass responses to elevated [CO_2_] and transfer [CO_2_] in plants lacking GNC were significantly weaker than WT. A lag of 25-73 hrs in transcriptomic responses after transfer to elevated [CO_2_] was consistent with indirect sensing, presumably via sugar signals. The breakdown of the gene expression network around GNC was most pronounced in the transfer treatment and suggests targets for further study of interactions between elevated [CO_2_] and sulfur and nitrogen metabolism. This work provides a case study of a CO_2_-responsive transcription factor that may be a compelling target for adapting crops to future growing conditions after further characterization.

**Summary Statement:** A GATA transcription factor modulates plant metabolic and productivity responses to elevated CO_2_.
