## Supplemental Table 1 for "GNC is a regulator of metabolic and productivity responses to elevated CO_2_ in *Arabidopsis thaliana*"

### Sheet: Sheet1
Primer Name	Primer Sequence	Annealing Temp (°C)
GNC F	5'-GCTCGTGTCTCATCTCATTGCC-3'	58.1
GNC R	5’-GTGATGATCTGAGCAACCGTGAACCATTCC-3’	62.4
SALK Insert LBb1.3	5'-ATTTTGCCGATTTCGGAAC-3'	51.5
GNC qPCR F	5'-GCGTGATTAGGGTTTGTTCG-3'	54.2
GNC qPCR R	5'-CTTTGCCGTATACCACATGC-3'	54.1
qRef F (AT4G26410)	5'-GAGCTGAAGTGGCTTCCATGAC-3'	58.1
qRef R (AT4G26410)	5'-GGTCCGACATACCCATGATCC-3'	57.2
