## Supplemental Table 2 for "GNC is a regulator of metabolic and productivity responses to elevated CO_2_ in *Arabidopsis thaliana*"

### Sheet: Downreg WT and KO
GO biological process complete	Arabidopsis thaliana - REFLIST (27430)	upload_1 (328)	upload_1 (expected)	upload_1 (over/under)	upload_1 (fold Enrichment)	upload_1 (P-value)
sulfur compound biosynthetic process (GO:0044272)	160	21	1.91	+	10.98	1.47e-11
response to light stimulus (GO:0009416)	2003	68	23.95	+	2.84	2.86e-11
response to radiation (GO:0009314)	2045	68	24.45	+	2.78	7.55e-11
S-glycoside biosynthetic process (GO:0016144)	42	13	0.5	+	25.88	1.96e-10
glucosinolate biosynthetic process (GO:0019761)	42	13	0.5	+	25.88	1.96e-10
glycosinolate biosynthetic process (GO:0019758)	42	13	0.5	+	25.88	1.96e-10
glycosyl compound biosynthetic process (GO:1901659)	48	13	0.57	+	22.65	8.33e-10
response to abiotic stimulus (GO:0009628)	4114	101	49.19	+	2.05	3.01e-09
oxoacid metabolic process (GO:0043436)	1953	61	23.35	+	2.61	2.77e-08
response to stimulus (GO:0050896)	9304	172	111.25	+	1.55	2.82e-08
organic acid metabolic process (GO:0006082)	2088	63	24.97	+	2.52	5.72e-08
small molecule metabolic process (GO:0044281)	2857	75	34.16	+	2.2	2.77e-07
photosynthesis (GO:0015979)	210	18	2.51	+	7.17	8.97e-07
sulfur compound metabolic process (GO:0006790)	549	27	6.56	+	4.11	4.72e-06
secondary metabolite biosynthetic process (GO:0044550)	180	16	2.15	+	7.43	5.45e-06
glycosyl compound metabolic process (GO:1901657)	279	19	3.34	+	5.7	1.04e-05
carboxylic acid biosynthetic process (GO:0046394)	596	26	7.13	+	3.65	9.84e-05
photosynthesis, light reaction (GO:0019684)	142	13	1.7	+	7.66	0.000134
carboxylic acid metabolic process (GO:0019752)	1537	45	18.38	+	2.45	0.000151
organic acid biosynthetic process (GO:0016053)	704	28	8.42	+	3.33	0.000185
small molecule biosynthetic process (GO:0044283)	898	32	10.74	+	2.98	0.000234
biosynthetic process (GO:0009058)	3327	75	39.78	+	1.89	0.000295
S-glycoside metabolic process (GO:0016143)	219	15	2.62	+	5.73	0.000443
glucosinolate metabolic process (GO:0019760)	219	15	2.62	+	5.73	0.000443
glycosinolate metabolic process (GO:0019757)	219	15	2.62	+	5.73	0.000443
porphyrin-containing compound metabolic process (GO:0006778)	221	15	2.64	+	5.68	0.000494
cellular biosynthetic process (GO:0044249)	2872	67	34.34	+	1.95	0.000505
tetrapyrrole metabolic process (GO:0033013)	265	16	3.17	+	5.05	0.000855
photosynthetic electron transport chain (GO:0009767)	53	8	0.63	+	12.62	0.00182
cellular metabolic process (GO:0044237)	8829	149	105.57	+	1.41	0.00219
alpha-amino acid biosynthetic process (GO:1901607)	175	12	2.09	+	5.73	0.00781
secondary metabolic process (GO:0019748)	810	27	9.69	+	2.79	0.0086
alpha-amino acid metabolic process (GO:1901605)	368	17	4.4	+	3.86	0.0121
organic substance biosynthetic process (GO:1901576)	3119	66	37.3	+	1.77	0.0146
chlorophyll metabolic process (GO:0015994)	127	10	1.52	+	6.58	0.0173
cellular amino acid biosynthetic process (GO:0008652)	190	12	2.27	+	5.28	0.0173
response to insect (GO:0009625)	33	6	0.39	+	15.21	0.0187
cellular amino acid metabolic process (GO:0006520)	566	21	6.77	+	3.1	0.0243
organonitrogen compound biosynthetic process (GO:1901566)	1431	38	17.11	+	2.22	0.0257
porphyrin-containing compound biosynthetic process (GO:0006779)	79	8	0.94	+	8.47	0.0277
generation of precursor metabolites and energy (GO:0006091)	407	17	4.87	+	3.49	0.0427

### Sheet: Upreg WT and KO
GO biological process complete	Arabidopsis thaliana - REFLIST (27430)	upload_1 (247)	upload_1 (expected)	upload_1 (over/under)	upload_1 (fold Enrichment)	upload_1 (P-value)
response to stress (GO:0006950)	5286	112	47.6	+	2.35	8.61e-17
response to external stimulus (GO:0009605)	2967	78	26.72	+	2.92	5.33e-15
response to stimulus (GO:0050896)	9304	149	83.78	+	1.78	1.73e-13
response to chemical (GO:0042221)	5053	102	45.5	+	2.24	3.98e-13
response to oxygen-containing compound (GO:1901700)	3087	72	27.8	+	2.59	7.98e-11
response to abiotic stimulus (GO:0009628)	4114	84	37.05	+	2.27	4.73e-10
response to external biotic stimulus (GO:0043207)	2471	61	22.25	+	2.74	1.33e-09
response to other organism (GO:0051707)	2471	61	22.25	+	2.74	1.33e-09
response to biotic stimulus (GO:0009607)	2473	61	22.27	+	2.74	1.37e-09
biological process involved in interspecies interaction between organisms (GO:0044419)	2487	61	22.39	+	2.72	1.75e-09
regulation of response to stress (GO:0080134)	880	33	7.92	+	4.16	2.99e-08
response to organic substance (GO:0010033)	3506	71	31.57	+	2.25	1.33e-07
cellular response to hypoxia (GO:0071456)	239	17	2.15	+	7.9	5.45e-07
cellular response to decreased oxygen levels (GO:0036294)	241	17	2.17	+	7.83	6.16e-07
cellular response to oxygen levels (GO:0071453)	242	17	2.18	+	7.8	6.54e-07
response to hypoxia (GO:0001666)	323	19	2.91	+	6.53	9.46e-07
defense response to other organism (GO:0098542)	2116	50	19.05	+	2.62	1.25e-06
cellular response to chemical stimulus (GO:0070887)	2047	49	18.43	+	2.66	1.27e-06
response to decreased oxygen levels (GO:0036293)	331	19	2.98	+	6.37	1.39e-06
response to oxygen levels (GO:0070482)	333	19	3	+	6.34	1.53e-06
defense response to fungus (GO:0050832)	702	27	6.32	+	4.27	1.56e-06
response to fungus (GO:0009620)	995	32	8.96	+	3.57	2.65e-06
response to chitin (GO:0010200)	308	18	2.77	+	6.49	3.1e-06
response to water (GO:0009415)	1073	33	9.66	+	3.42	4.17e-06
regulation of defense response (GO:0031347)	744	27	6.7	+	4.03	5.24e-06
regulation of response to stimulus (GO:0048583)	1336	37	12.03	+	3.08	6.07e-06
response to acid chemical (GO:0001101)	1106	33	9.96	+	3.31	8.63e-06
response to water deprivation (GO:0009414)	1000	31	9	+	3.44	1.15e-05
response to salicylic acid (GO:0009751)	440	20	3.96	+	5.05	2.18e-05
defense response to bacterium (GO:0042742)	1029	31	9.27	+	3.35	2.2e-05
defense response (GO:0006952)	2441	52	21.98	+	2.37	2.27e-05
cellular response to stimulus (GO:0051716)	3873	70	34.88	+	2.01	2.28e-05
cellular response to phosphate starvation (GO:0016036)	80	10	0.72	+	13.88	2.5e-05
response to organonitrogen compound (GO:0010243)	648	24	5.84	+	4.11	3.05e-05
response to inorganic substance (GO:0010035)	2111	47	19.01	+	2.47	3.49e-05
response to organic cyclic compound (GO:0014070)	817	26	7.36	+	3.53	0.000139
response to nitrogen compound (GO:1901698)	790	25	7.11	+	3.51	0.000285
cellular response to stress (GO:0033554)	1215	31	10.94	+	2.83	0.000826
response to bacterium (GO:0009617)	1242	31	11.18	+	2.77	0.00131
response to extracellular stimulus (GO:0009991)	324	15	2.92	+	5.14	0.0014
phyllome development (GO:0048827)	714	22	6.43	+	3.42	0.00268
cell communication (GO:0007154)	2688	50	24.2	+	2.07	0.00274
response to alcohol (GO:0097305)	1194	29	10.75	+	2.7	0.00541
systemic acquired resistance (GO:0009627)	116	9	1.04	+	8.62	0.0059
cellular response to extracellular stimulus (GO:0031668)	240	12	2.16	+	5.55	0.0095
cellular response to external stimulus (GO:0071496)	246	12	2.22	+	5.42	0.0121
cellular response to starvation (GO:0009267)	175	10	1.58	+	6.35	0.0211
response to starvation (GO:0042594)	217	11	1.95	+	5.63	0.0217
biological regulation (GO:0065007)	8223	107	74.05	+	1.45	0.0311
response to nutrient levels (GO:0031667)	272	12	2.45	+	4.9	0.032
response to hormone (GO:0009725)	2508	45	22.58	+	1.99	0.0345
leaf senescence (GO:0010150)	187	10	1.68	+	5.94	0.0366
response to endogenous stimulus (GO:0009719)	2542	45	22.89	+	1.97	0.041
cellular response to nutrient levels (GO:0031669)	194	10	1.75	+	5.72	0.0495

### Sheet: Only Downreg WT
GO biological process complete	Arabidopsis thaliana - REFLIST (27430)	upload_1 (126)	upload_1 (expected)	upload_1 (over/under)	upload_1 (fold Enrichment)	upload_1 (P-value)

### Sheet: Only Downreg KO
GO biological process complete	Arabidopsis thaliana - REFLIST (27436)	Client Text Box Input (484)	Client Text Box Input (expected)	Client Text Box Input (over/under)	Client Text Box Input (fold Enrichment)	Client Text Box Input (P-value)
tissue development (GO:0009888)	2033	97	35.86	+	2.7	2.88e-15
cell cycle (GO:0007049)	743	52	13.11	+	3.97	7.19e-13
plant-type cell wall organization or biogenesis (GO:0071669)	571	45	10.07	+	4.47	1.52e-12
cell wall organization or biogenesis (GO:0071554)	1007	59	17.76	+	3.32	1.17e-11
cell cycle process (GO:0022402)	619	45	10.92	+	4.12	2.36e-11
developmental process (GO:0032502)	6146	183	108.42	+	1.69	1.35e-10
anatomical structure development (GO:0048856)	5750	170	101.44	+	1.68	3.84e-09
mitotic cell cycle process (GO:1903047)	184	22	3.25	+	6.78	3.95e-08
mitotic cell cycle (GO:0000278)	241	24	4.25	+	5.65	1.54e-07
anatomical structure morphogenesis (GO:0009653)	1729	71	30.5	+	2.33	2.32e-07
cellular process (GO:0009987)	15242	338	268.88	+	1.26	5.87e-07
microtubule-based movement (GO:0007018)	58	13	1.02	+	12.71	7.54e-07
cell wall biogenesis (GO:0042546)	442	31	7.8	+	3.98	9.44e-07
growth (GO:0040007)	1411	61	24.89	+	2.45	1.12e-06
cell division (GO:0051301)	536	34	9.46	+	3.6	1.54e-06
biosynthetic process (GO:0009058)	4859	141	85.72	+	1.64	3.22e-06
organic substance biosynthetic process (GO:1901576)	4497	133	79.33	+	1.68	3.29e-06
macromolecule biosynthetic process (GO:0009059)	2308	81	40.72	+	1.99	1.6e-05
microtubule-based process (GO:0007017)	231	20	4.08	+	4.91	5.65e-05
regulation of cell cycle (GO:0051726)	256	21	4.52	+	4.65	5.95e-05
DNA replication (GO:0006260)	127	15	2.24	+	6.7	8.42e-05
DNA replication initiation (GO:0006270)	25	8	0.44	+	18.14	0.000217
cellular component organization or biogenesis (GO:0071840)	3608	107	63.65	+	1.68	0.000316
plant-type cell wall biogenesis (GO:0009832)	285	21	5.03	+	4.18	0.000327
gene expression (GO:0010467)	1499	4	26.44	-	0.15	0.000354
developmental growth (GO:0048589)	1129	47	19.92	+	2.36	0.000374
response to stimulus (GO:0050896)	9743	228	171.88	+	1.33	0.000636
plant epidermis development (GO:0090558)	629	32	11.1	+	2.88	0.000657
response to radiation (GO:0009314)	2311	76	40.77	+	1.86	0.000764
protein metabolic process (GO:0019538)	4631	43	81.7	-	0.53	0.00225
response to light stimulus (GO:0009416)	2199	71	38.79	+	1.83	0.00385
cytokinesis (GO:0000910)	203	16	3.58	+	4.47	0.00472
plant organ morphogenesis (GO:1905392)	951	39	16.78	+	2.32	0.00708
cell growth (GO:0016049)	642	30	11.33	+	2.65	0.00823
regulation of cyclin-dependent protein serine/threonine kinase activity (GO:0000079)	46	8	0.81	+	9.86	0.0118
regulation of cyclin-dependent protein kinase activity (GO:1904029)	46	8	0.81	+	9.86	0.0118
regulation of protein serine/threonine kinase activity (GO:0071900)	48	8	0.85	+	9.45	0.0157
plant-type cell wall modification (GO:0009827)	66	9	1.16	+	7.73	0.0178
DNA-templated DNA replication (GO:0006261)	107	11	1.89	+	5.83	0.0204
cellular component biogenesis (GO:0044085)	1930	62	34.05	+	1.82	0.0208
cytoskeleton organization (GO:0007010)	315	19	5.56	+	3.42	0.021
cell wall organization (GO:0071555)	321	19	5.66	+	3.36	0.027
plant-type cell wall loosening (GO:0009828)	37	7	0.65	+	10.72	0.0295
response to auxin (GO:0009733)	418	22	7.37	+	2.98	0.0316
cellular developmental process (GO:0048869)	1511	51	26.66	+	1.91	0.0425
regulation of protein kinase activity (GO:0045859)	57	8	1.01	+	7.96	0.0486

### Sheet: Only Upreg WT
GO biological process complete	Arabidopsis thaliana - REFLIST (27430)	upload_1 (219)	upload_1 (expected)	upload_1 (over/under)	upload_1 (fold Enrichment)	upload_1 (P-value)
response to external biotic stimulus (GO:0043207)	2471	76	19.73	+	3.85	5.32e-22
response to other organism (GO:0051707)	2471	76	19.73	+	3.85	5.32e-22
response to biotic stimulus (GO:0009607)	2473	76	19.74	+	3.85	5.59e-22
biological process involved in interspecies interaction between organisms (GO:0044419)	2487	76	19.86	+	3.83	7.88e-22
response to stress (GO:0006950)	5286	111	42.2	+	2.63	1.18e-21
defense response (GO:0006952)	2441	73	19.49	+	3.75	3.53e-20
response to stimulus (GO:0050896)	9304	147	74.28	+	1.98	8.95e-20
response to external stimulus (GO:0009605)	2967	79	23.69	+	3.33	3.24e-19
response to organic cyclic compound (GO:0014070)	817	43	6.52	+	6.59	8.29e-19
response to organic substance (GO:0010033)	3506	83	27.99	+	2.97	2.79e-17
response to chemical (GO:0042221)	5053	100	40.34	+	2.48	1.92e-16
defense response to other organism (GO:0098542)	2116	62	16.89	+	3.67	6.34e-16
response to oxygen-containing compound (GO:1901700)	3087	75	24.65	+	3.04	1.16e-15
response to bacterium (GO:0009617)	1242	45	9.92	+	4.54	8.79e-14
regulation of defense response (GO:0031347)	744	33	5.94	+	5.56	1.13e-11
response to salicylic acid (GO:0009751)	440	26	3.51	+	7.4	2.26e-11
response to fungus (GO:0009620)	995	37	7.94	+	4.66	4.06e-11
defense response to bacterium (GO:0042742)	1029	37	8.22	+	4.5	1.1e-10
regulation of response to stress (GO:0080134)	880	34	7.03	+	4.84	1.92e-10
defense response to fungus (GO:0050832)	702	28	5.6	+	5	1.88e-08
regulation of response to stimulus (GO:0048583)	1336	37	10.67	+	3.47	1.9e-07
cellular response to organic substance (GO:0071310)	1550	39	12.38	+	3.15	8.28e-07
response to lipid (GO:0033993)	1935	44	15.45	+	2.85	1.12e-06
response to inorganic substance (GO:0010035)	2111	46	16.85	+	2.73	1.58e-06
response to hormone (GO:0009725)	2508	49	20.02	+	2.45	1.53e-05
response to endogenous stimulus (GO:0009719)	2542	49	20.3	+	2.41	2.21e-05
cellular response to chemical stimulus (GO:0070887)	2047	42	16.34	+	2.57	5.76e-05
response to nitrogen compound (GO:1901698)	790	23	6.31	+	3.65	0.000462
secondary metabolic process (GO:0019748)	810	23	6.47	+	3.56	0.000708
response to wounding (GO:0009611)	815	23	6.51	+	3.53	0.000787
response to organonitrogen compound (GO:0010243)	648	20	5.17	+	3.87	0.0013
response to water deprivation (GO:0009414)	1000	25	7.98	+	3.13	0.00206
response to water (GO:0009415)	1073	26	8.57	+	3.03	0.00215
response to abscisic acid (GO:0009737)	1073	26	8.57	+	3.03	0.00215
systemic acquired resistance (GO:0009627)	116	9	0.93	+	9.72	0.0022
signal transduction (GO:0007165)	2411	43	19.25	+	2.23	0.0028
response to acid chemical (GO:0001101)	1106	26	8.83	+	2.94	0.00372
plant organ senescence (GO:0090693)	203	11	1.62	+	6.79	0.00374
immune system process (GO:0002376)	456	16	3.64	+	4.39	0.00397
signaling (GO:0023052)	2474	43	19.75	+	2.18	0.0041
response to alcohol (GO:0097305)	1194	27	9.53	+	2.83	0.00469
cell communication (GO:0007154)	2688	45	21.46	+	2.1	0.00598
cellular response to oxygen-containing compound (GO:1901701)	1140	26	9.1	+	2.86	0.0064
nucleobase-containing compound metabolic process (GO:0006139)	2274	2	18.16	-	0.11	0.00855
response to oxidative stress (GO:0006979)	613	18	4.89	+	3.68	0.00986
cellular response to stimulus (GO:0051716)	3873	57	30.92	+	1.84	0.0113
leaf senescence (GO:0010150)	187	10	1.49	+	6.7	0.0128
nucleic acid metabolic process (GO:0090304)	1876	1	14.98	-	0.07	0.0162
cellular response to organic cyclic compound (GO:0071407)	259	11	2.07	+	5.32	0.0346

### Sheet: Only Upreg KO
GO biological process complete	Arabidopsis thaliana - REFLIST (27430)	upload_1 (209)	upload_1 (expected)	upload_1 (over/under)	upload_1 (fold Enrichment)	upload_1 (P-value)
response to oxygen-containing compound (GO:1901700)	3087	82	23.52	+	3.49	1.05e-21
response to stress (GO:0006950)	5286	102	40.28	+	2.53	3.52e-18
response to chemical (GO:0042221)	5053	99	38.5	+	2.57	7.5e-18
response to abscisic acid (GO:0009737)	1073	45	8.18	+	5.5	5.82e-17
response to alcohol (GO:0097305)	1194	46	9.1	+	5.06	5.19e-16
response to water (GO:0009415)	1073	43	8.18	+	5.26	2.39e-15
response to acid chemical (GO:0001101)	1106	43	8.43	+	5.1	7.01e-15
response to lipid (GO:0033993)	1935	56	14.74	+	3.8	9.84e-15
response to organic substance (GO:0010033)	3506	76	26.71	+	2.84	1.75e-14
response to water deprivation (GO:0009414)	1000	40	7.62	+	5.25	5.07e-14
response to abiotic stimulus (GO:0009628)	4114	82	31.35	+	2.62	6.33e-14
response to inorganic substance (GO:0010035)	2111	57	16.08	+	3.54	9.74e-14
response to stimulus (GO:0050896)	9304	126	70.89	+	1.78	3.22e-11
response to temperature stimulus (GO:0009266)	866	33	6.6	+	5	1.75e-10
response to osmotic stress (GO:0006970)	894	33	6.81	+	4.84	4.09e-10
response to hormone (GO:0009725)	2508	56	19.11	+	2.93	5.65e-10
response to endogenous stimulus (GO:0009719)	2542	56	19.37	+	2.89	9.72e-10
response to heat (GO:0009408)	299	17	2.28	+	7.46	1.07e-06
response to external biotic stimulus (GO:0043207)	2471	49	18.83	+	2.6	1.59e-06
response to other organism (GO:0051707)	2471	49	18.83	+	2.6	1.59e-06
response to biotic stimulus (GO:0009607)	2473	49	18.84	+	2.6	1.64e-06
biological process involved in interspecies interaction between organisms (GO:0044419)	2487	49	18.95	+	2.59	1.97e-06
defense response to bacterium (GO:0042742)	1029	29	7.84	+	3.7	6.57e-06
response to oxidative stress (GO:0006979)	613	22	4.67	+	4.71	1.07e-05
response to molecule of bacterial origin (GO:0002237)	117	11	0.89	+	12.34	1.22e-05
response to organic cyclic compound (GO:0014070)	817	25	6.23	+	4.02	1.95e-05
response to bacterium (GO:0009617)	1242	31	9.46	+	3.28	2.81e-05
response to organonitrogen compound (GO:0010243)	648	22	4.94	+	4.46	2.83e-05
response to external stimulus (GO:0009605)	2967	52	22.61	+	2.3	3.01e-05
cellular response to chemical stimulus (GO:0070887)	2047	40	15.6	+	2.56	0.00013
response to nitrogen compound (GO:1901698)	790	23	6.02	+	3.82	0.000197
cellular response to hypoxia (GO:0071456)	239	13	1.82	+	7.14	0.000221
cellular response to decreased oxygen levels (GO:0036294)	241	13	1.84	+	7.08	0.000243
cellular response to oxygen levels (GO:0071453)	242	13	1.84	+	7.05	0.000254
response to salicylic acid (GO:0009751)	440	17	3.35	+	5.07	0.000256
plant organ senescence (GO:0090693)	203	12	1.55	+	7.76	0.000303
response to cold (GO:0009409)	473	17	3.6	+	4.72	0.000688
response to hydrogen peroxide (GO:0042542)	76	8	0.58	+	13.82	0.000762
response to fungus (GO:0009620)	995	25	7.58	+	3.3	0.000779
response to hypoxia (GO:0001666)	323	14	2.46	+	5.69	0.000987
defense response to other organism (GO:0098542)	2116	39	16.12	+	2.42	0.000999
regulation of defense response (GO:0031347)	744	21	5.67	+	3.7	0.00125
response to decreased oxygen levels (GO:0036293)	331	14	2.52	+	5.55	0.00131
response to oxygen levels (GO:0070482)	333	14	2.54	+	5.52	0.0014
defense response (GO:0006952)	2441	42	18.6	+	2.26	0.00189
defense response to fungus (GO:0050832)	702	20	5.35	+	3.74	0.00207
response to reactive oxygen species (GO:0000302)	165	10	1.26	+	7.95	0.00291
regulation of response to stress (GO:0080134)	880	22	6.71	+	3.28	0.00465
leaf senescence (GO:0010150)	187	10	1.42	+	7.02	0.0085
protein folding (GO:0006457)	201	10	1.53	+	6.53	0.0156
response to chitin (GO:0010200)	308	12	2.35	+	5.11	0.0199
response to salt stress (GO:0009651)	622	17	4.74	+	3.59	0.025
