## Supplemental Table 3 for "GNC is a regulator of metabolic and productivity responses to elevated CO_2_ in *Arabidopsis thaliana*"

### Sheet: Downreg in WT and KO
GO biological process complete	Arabidopsis thaliana - REFLIST (27430)	upload_1 (177)	upload_1 (expected)	upload_1 (over/under)	upload_1 (fold Enrichment)	upload_1 (P-value)
RNA modification (GO:0009451)	301	24	1.94	+	12.36	3.64e-15
nucleobase-containing compound metabolic process (GO:0006139)	2274	48	14.67	+	3.27	5.22e-10
RNA metabolic process (GO:0016070)	1389	36	8.96	+	4.02	3.82e-09
nucleic acid metabolic process (GO:0090304)	1876	41	12.11	+	3.39	1.65e-08
organic cyclic compound metabolic process (GO:1901360)	3128	52	20.18	+	2.58	3.01e-07
heterocycle metabolic process (GO:0046483)	2883	49	18.6	+	2.63	6.02e-07
cellular aromatic compound metabolic process (GO:0006725)	3016	50	19.46	+	2.57	8.69e-07
cellular nitrogen compound metabolic process (GO:0034641)	3240	51	20.91	+	2.44	3.75e-06
embryo development ending in seed dormancy (GO:0009793)	693	20	4.47	+	4.47	0.000113
chloroplast RNA modification (GO:1900865)	25	6	0.16	+	37.19	0.000126
embryo development (GO:0009790)	777	20	5.01	+	3.99	0.000681
mitochondrial RNA metabolic process (GO:0000959)	71	7	0.46	+	15.28	0.00218
seed development (GO:0048316)	1287	25	8.3	+	3.01	0.00339
fruit development (GO:0010154)	1338	25	8.63	+	2.9	0.00671
ATP biosynthetic process (GO:0006754)	37	5	0.24	+	20.94	0.022
proton motive force-driven ATP synthesis (GO:0015986)	37	5	0.24	+	20.94	0.022
protein folding (GO:0006457)	201	9	1.3	+	6.94	0.0279

### Sheet: Upreg in WT and KO
GO biological process complete	Arabidopsis thaliana - REFLIST (27430)	upload_1 (446)	upload_1 (expected)	upload_1 (over/under)	upload_1 (fold Enrichment)	upload_1 (P-value)
response to external biotic stimulus (GO:0043207)	2471	176	40.18	+	4.38	5.7e-62
response to other organism (GO:0051707)	2471	176	40.18	+	4.38	5.7e-62
response to biotic stimulus (GO:0009607)	2473	176	40.21	+	4.38	6.4e-62
biological process involved in interspecies interaction between organisms (GO:0044419)	2487	176	40.44	+	4.35	1.44e-61
response to external stimulus (GO:0009605)	2967	187	48.24	+	3.88	8.26e-59
defense response (GO:0006952)	2441	165	39.69	+	4.16	3.59e-54
defense response to other organism (GO:0098542)	2116	153	34.41	+	4.45	6.04e-53
response to bacterium (GO:0009617)	1242	119	20.19	+	5.89	5.48e-51
response to salicylic acid (GO:0009751)	440	78	7.15	+	10.9	6.6e-49
response to organic cyclic compound (GO:0014070)	817	98	13.28	+	7.38	9.26e-49
response to stress (GO:0006950)	5286	229	85.95	+	2.66	2.86e-47
response to stimulus (GO:0050896)	9304	303	151.28	+	2	4e-44
defense response to bacterium (GO:0042742)	1029	101	16.73	+	6.04	3.96e-43
regulation of defense response (GO:0031347)	744	86	12.1	+	7.11	5.51e-41
response to organic substance (GO:0010033)	3506	175	57.01	+	3.07	2.83e-40
response to oxygen-containing compound (GO:1901700)	3087	161	50.19	+	3.21	2.01e-38
response to fungus (GO:0009620)	995	93	16.18	+	5.75	1.17e-37
response to chemical (GO:0042221)	5053	208	82.16	+	2.53	1.36e-37
regulation of response to stress (GO:0080134)	880	87	14.31	+	6.08	1.22e-36
cellular response to chemical stimulus (GO:0070887)	2047	125	33.28	+	3.76	2.28e-34
defense response to fungus (GO:0050832)	702	75	11.41	+	6.57	4.62e-33
cellular response to stimulus (GO:0051716)	3873	172	62.97	+	2.73	5.97e-33
regulation of response to stimulus (GO:0048583)	1336	95	21.72	+	4.37	1.47e-29
cellular response to organic substance (GO:0071310)	1550	97	25.2	+	3.85	3.83e-26
response to chitin (GO:0010200)	308	45	5.01	+	8.99	1.2e-23
systemic acquired resistance (GO:0009627)	116	32	1.89	+	16.97	1.79e-23
cell communication (GO:0007154)	2688	125	43.71	+	2.86	1.82e-23
signal transduction (GO:0007165)	2411	116	39.2	+	2.96	1.46e-22
cellular response to oxygen-containing compound (GO:1901701)	1140	78	18.54	+	4.21	1.71e-22
signaling (GO:0023052)	2474	117	40.23	+	2.91	3.46e-22
response to organonitrogen compound (GO:0010243)	648	58	10.54	+	5.5	3.59e-21
response to molecule of bacterial origin (GO:0002237)	117	30	1.9	+	15.77	4.53e-21
cellular response to organic cyclic compound (GO:0071407)	259	39	4.21	+	9.26	1.41e-20
response to nitrogen compound (GO:1901698)	790	62	12.85	+	4.83	4.85e-20
cellular response to salicylic acid stimulus (GO:0071446)	112	27	1.82	+	14.83	3.91e-18
regulation of immune system process (GO:0002682)	179	31	2.91	+	10.65	1.93e-17
biological regulation (GO:0065007)	8223	220	133.7	+	1.65	9.95e-14
immune system process (GO:0002376)	456	40	7.41	+	5.39	1.7e-13
regulation of biological process (GO:0050789)	7518	205	122.24	+	1.68	3.86e-13
regulation of cellular process (GO:0050794)	6205	173	100.89	+	1.71	9.18e-11
cellular response to hypoxia (GO:0071456)	239	27	3.89	+	6.95	9.44e-11
cellular response to decreased oxygen levels (GO:0036294)	241	27	3.92	+	6.89	1.13e-10
cellular response to oxygen levels (GO:0071453)	242	27	3.93	+	6.86	1.24e-10
response to endogenous stimulus (GO:0009719)	2542	94	41.33	+	2.27	2.73e-10
response to hormone (GO:0009725)	2508	93	40.78	+	2.28	3.44e-10
response to hypoxia (GO:0001666)	323	30	5.25	+	5.71	3.91e-10
response to decreased oxygen levels (GO:0036293)	331	30	5.38	+	5.57	7.01e-10
salicylic acid mediated signaling pathway (GO:0009863)	80	17	1.3	+	13.07	7.8e-10
response to oxygen levels (GO:0070482)	333	30	5.41	+	5.54	8.09e-10
response to lipid (GO:0033993)	1935	78	31.46	+	2.48	1.06e-09
response to oxidative stress (GO:0006979)	613	40	9.97	+	4.01	1.55e-09
response to oomycetes (GO:0002239)	105	18	1.71	+	10.54	3.86e-09
response to wounding (GO:0009611)	815	45	13.25	+	3.4	1.18e-08
hormone-mediated signaling pathway (GO:0009755)	930	48	15.12	+	3.17	2.09e-08
regulation of response to biotic stimulus (GO:0002831)	195	22	3.17	+	6.94	2.4e-08
regulation of response to external stimulus (GO:0032101)	210	22	3.41	+	6.44	9.04e-08
positive regulation of defense response (GO:0031349)	97	16	1.58	+	10.14	1.16e-07
immune response (GO:0006955)	199	21	3.24	+	6.49	2.26e-07
cellular response to endogenous stimulus (GO:0071495)	1194	53	19.41	+	2.73	3.32e-07
cellular response to hormone stimulus (GO:0032870)	1158	52	18.83	+	2.76	3.42e-07
cellular process (GO:0009987)	14852	309	241.49	+	1.28	4.14e-07
response to alcohol (GO:0097305)	1194	51	19.41	+	2.63	2.74e-06
innate immune response (GO:0045087)	178	18	2.89	+	6.22	9.62e-06
response to inorganic substance (GO:0010035)	2111	72	34.32	+	2.1	1.23e-05
cellular response to stress (GO:0033554)	1215	50	19.76	+	2.53	1.58e-05
response to fatty acid (GO:0070542)	610	33	9.92	+	3.33	1.61e-05
nucleobase-containing compound metabolic process (GO:0006139)	2274	8	36.97	-	0.22	2.56e-05
response to jasmonic acid (GO:0009753)	606	32	9.85	+	3.25	4.75e-05
response to abiotic stimulus (GO:0009628)	4114	113	66.89	+	1.69	5.2e-05
response to abscisic acid (GO:0009737)	1073	45	17.45	+	2.58	8e-05
positive regulation of response to biotic stimulus (GO:0002833)	84	12	1.37	+	8.79	0.000138
positive regulation of response to external stimulus (GO:0032103)	88	12	1.43	+	8.39	0.000219
nucleic acid metabolic process (GO:0090304)	1876	6	30.5	-	0.2	0.000297
plant organ senescence (GO:0090693)	203	17	3.3	+	5.15	0.000338
cellular response to fatty acid (GO:0071398)	156	15	2.54	+	5.91	0.000364
positive regulation of response to stimulus (GO:0048584)	260	19	4.23	+	4.49	0.000448
leaf senescence (GO:0010150)	187	16	3.04	+	5.26	0.000609
defense response to oomycetes (GO:0002229)	79	11	1.28	+	8.56	0.000636
cellular response to jasmonic acid stimulus (GO:0071395)	152	14	2.47	+	5.66	0.00155
regulation of defense response to oomycetes (GO:1902288)	14	6	0.23	+	26.36	0.00159
response to water deprivation (GO:0009414)	1000	39	16.26	+	2.4	0.00281
response to water (GO:0009415)	1073	41	17.45	+	2.35	0.00297
regulation of defense response to bacterium (GO:1900424)	57	9	0.93	+	9.71	0.0032
response to osmotic stress (GO:0006970)	894	36	14.54	+	2.48	0.00429
response to acid chemical (GO:0001101)	1106	41	17.98	+	2.28	0.0052
jasmonic acid mediated signaling pathway (GO:0009867)	145	13	2.36	+	5.51	0.00524
regulation of salicylic acid mediated signaling pathway (GO:2000031)	33	7	0.54	+	13.05	0.00925
phyllome development (GO:0048827)	714	30	11.61	+	2.58	0.0128
regulation of cell death (GO:0010941)	112	11	1.82	+	6.04	0.0147
regulation of signaling (GO:0023051)	433	22	7.04	+	3.12	0.0156
cellular nitrogen compound metabolic process (GO:0034641)	3240	24	52.68	-	0.46	0.0217
regulation of cell communication (GO:0010646)	444	22	7.22	+	3.05	0.0228
leaf development (GO:0048366)	451	22	7.33	+	3	0.0288
cellular response to lipid (GO:0071396)	527	24	8.57	+	2.8	0.034
regulation of signal transduction (GO:0009966)	424	21	6.89	+	3.05	0.0369
cell death (GO:0008219)	128	11	2.08	+	5.29	0.0474

### Sheet: Only Downreg in WT
GO biological process complete	Arabidopsis thaliana - REFLIST (27430)	upload_1 (199)	upload_1 (expected)	upload_1 (over/under)	upload_1 (fold Enrichment)	upload_1 (P-value)
ribosome biogenesis (GO:0042254)	370	21	2.68	+	7.82	3.27e-09
rRNA metabolic process (GO:0016072)	288	19	2.09	+	9.09	3.46e-09
ribonucleoprotein complex biogenesis (GO:0022613)	445	21	3.23	+	6.5	8.95e-08
rRNA processing (GO:0006364)	271	17	1.97	+	8.65	1.18e-07
RNA metabolic process (GO:0016070)	1389	36	10.08	+	3.57	1.32e-07
nucleic acid metabolic process (GO:0090304)	1876	42	13.61	+	3.09	2.2e-07
nucleobase-containing compound metabolic process (GO:0006139)	2274	46	16.5	+	2.79	6.1e-07
ncRNA processing (GO:0034470)	449	20	3.26	+	6.14	7.16e-07
ncRNA metabolic process (GO:0034660)	538	20	3.9	+	5.12	1.42e-05
RNA modification (GO:0009451)	301	15	2.18	+	6.87	3.36e-05
cellular nitrogen compound metabolic process (GO:0034641)	3240	52	23.51	+	2.21	9.81e-05
RNA processing (GO:0006396)	869	24	6.3	+	3.81	0.000102
regulation of cellular process (GO:0050794)	6205	16	45.02	-	0.36	0.000254
biological regulation (GO:0065007)	8223	27	59.66	-	0.45	0.000268
snRNA metabolic process (GO:0016073)	26	6	0.19	+	31.81	0.000307
cellular component biogenesis (GO:0044085)	1869	35	13.56	+	2.58	0.000842
heterocycle metabolic process (GO:0046483)	2883	46	20.92	+	2.2	0.000999
snRNA processing (GO:0016180)	17	5	0.12	+	40.54	0.00134
ribosomal large subunit biogenesis (GO:0042273)	96	8	0.7	+	11.49	0.00274
cellular aromatic compound metabolic process (GO:0006725)	3016	46	21.88	+	2.1	0.00347
small regulatory ncRNA 3'-end processing (GO:0043628)	22	5	0.16	+	31.33	0.004
regulation of biological process (GO:0050789)	7518	26	54.54	-	0.48	0.00583
organic cyclic compound metabolic process (GO:1901360)	3128	46	22.69	+	2.03	0.00953
U4 snRNA 3'-end processing (GO:0034475)	11	4	0.08	+	50.12	0.0102
biological_process (GO:0008150)	26371	176	191.32	-	0.92	0.0114
sno(s)RNA 3'-end processing (GO:0031126)	14	4	0.1	+	39.38	0.0226
nuclear-transcribed mRNA catabolic process, exonucleolytic, 3'-5' (GO:0034427)	14	4	0.1	+	39.38	0.0226
snRNA 3'-end processing (GO:0034472)	15	4	0.11	+	36.76	0.0284
nuclear RNA surveillance (GO:0071027)	16	4	0.12	+	34.46	0.0353

### Sheet: Only Downreg in KO
GO biological process complete	Arabidopsis thaliana - REFLIST (27430)	upload_1 (74)	upload_1 (expected)	upload_1 (over/under)	upload_1 (fold Enrichment)	upload_1 (P-value)
S-glycoside biosynthetic process (GO:0016144)	42	5	0.11	+	44.13	0.000528
glucosinolate biosynthetic process (GO:0019761)	42	5	0.11	+	44.13	0.000528
glycosinolate biosynthetic process (GO:0019758)	42	5	0.11	+	44.13	0.000528
glycosyl compound biosynthetic process (GO:1901659)	48	5	0.13	+	38.61	0.000975
response to oxygen-containing compound (GO:1901700)	3087	24	8.33	+	2.88	0.00326
response to abiotic stimulus (GO:0009628)	4114	28	11.1	+	2.52	0.00418
response to inorganic substance (GO:0010035)	2111	19	5.7	+	3.34	0.00749
response to water deprivation (GO:0009414)	1000	13	2.7	+	4.82	0.00847
response to water (GO:0009415)	1073	13	2.89	+	4.49	0.018
response to acid chemical (GO:0001101)	1106	13	2.98	+	4.36	0.0249
oxoacid metabolic process (GO:0043436)	1953	17	5.27	+	3.23	0.0443

### Sheet: Only Upreg in WT
GO biological process complete	Arabidopsis thaliana - REFLIST (27430)	upload_1 (458)	upload_1 (expected)	upload_1 (over/under)	upload_1 (fold Enrichment)	upload_1 (P-value)
response to stimulus (GO:0050896)	9304	317	155.35	+	2.04	5.72e-49
response to stress (GO:0006950)	5286	233	88.26	+	2.64	3.34e-47
response to chemical (GO:0042221)	5053	227	84.37	+	2.69	7.77e-47
response to external biotic stimulus (GO:0043207)	2471	150	41.26	+	3.64	4.58e-41
response to other organism (GO:0051707)	2471	150	41.26	+	3.64	4.58e-41
response to biotic stimulus (GO:0009607)	2473	150	41.29	+	3.63	5.03e-41
biological process involved in interspecies interaction between organisms (GO:0044419)	2487	150	41.53	+	3.61	9.66e-41
response to organic cyclic compound (GO:0014070)	817	88	13.64	+	6.45	7.4e-39
response to external stimulus (GO:0009605)	2967	159	49.54	+	3.21	1.38e-37
response to chitin (GO:0010200)	308	59	5.14	+	11.47	4.47e-37
defense response (GO:0006952)	2441	142	40.76	+	3.48	2.22e-36
response to oxygen-containing compound (GO:1901700)	3087	160	51.54	+	3.1	3.71e-36
response to organic substance (GO:0010033)	3506	169	58.54	+	2.89	7.29e-35
response to abiotic stimulus (GO:0009628)	4114	184	68.69	+	2.68	1.18e-34
defense response to other organism (GO:0098542)	2116	129	35.33	+	3.65	2.55e-34
cellular response to chemical stimulus (GO:0070887)	2047	125	34.18	+	3.66	4.21e-33
response to organonitrogen compound (GO:0010243)	648	73	10.82	+	6.75	1.12e-32
response to salicylic acid (GO:0009751)	440	62	7.35	+	8.44	3.29e-32
response to bacterium (GO:0009617)	1242	96	20.74	+	4.63	1.13e-31
response to nitrogen compound (GO:1901698)	790	78	13.19	+	5.91	1.56e-31
cellular response to hypoxia (GO:0071456)	239	47	3.99	+	11.78	2.23e-29
cellular response to decreased oxygen levels (GO:0036294)	241	47	4.02	+	11.68	3.09e-29
cellular response to oxygen levels (GO:0071453)	242	47	4.04	+	11.63	3.64e-29
response to fungus (GO:0009620)	995	82	16.61	+	4.94	3.38e-28
cellular response to stimulus (GO:0051716)	3873	165	64.67	+	2.55	1.8e-27
defense response to bacterium (GO:0042742)	1029	82	17.18	+	4.77	2.98e-27
response to lipid (GO:0033993)	1935	111	32.31	+	3.44	1.92e-26
response to hypoxia (GO:0001666)	323	48	5.39	+	8.9	3.49e-25
response to decreased oxygen levels (GO:0036293)	331	48	5.53	+	8.69	9.28e-25
response to oxygen levels (GO:0070482)	333	48	5.56	+	8.63	1.18e-24
response to wounding (GO:0009611)	815	70	13.61	+	5.14	1.63e-24
response to hormone (GO:0009725)	2508	124	41.88	+	2.96	2.03e-24
response to endogenous stimulus (GO:0009719)	2542	124	42.44	+	2.92	6.63e-24
regulation of defense response (GO:0031347)	744	66	12.42	+	5.31	1.18e-23
regulation of response to stress (GO:0080134)	880	71	14.69	+	4.83	2.16e-23
defense response to fungus (GO:0050832)	702	62	11.72	+	5.29	6.22e-22
response to water deprivation (GO:0009414)	1000	72	16.7	+	4.31	5.24e-21
cellular response to organic substance (GO:0071310)	1550	89	25.88	+	3.44	2.69e-20
response to inorganic substance (GO:0010035)	2111	105	35.25	+	2.98	4.76e-20
regulation of response to stimulus (GO:0048583)	1336	81	22.31	+	3.63	1.59e-19
cellular response to hormone stimulus (GO:0032870)	1158	75	19.34	+	3.88	2.07e-19
response to water (GO:0009415)	1073	72	17.92	+	4.02	2.49e-19
signal transduction (GO:0007165)	2411	111	40.26	+	2.76	6.84e-19
hormone-mediated signaling pathway (GO:0009755)	930	66	15.53	+	4.25	1.15e-18
cellular response to endogenous stimulus (GO:0071495)	1194	75	19.94	+	3.76	1.15e-18
response to acid chemical (GO:0001101)	1106	72	18.47	+	3.9	1.28e-18
signaling (GO:0023052)	2474	112	41.31	+	2.71	1.5e-18
response to abscisic acid (GO:0009737)	1073	70	17.92	+	3.91	4.68e-18
cell communication (GO:0007154)	2688	116	44.88	+	2.58	1.07e-17
response to alcohol (GO:0097305)	1194	73	19.94	+	3.66	1.91e-17
response to osmotic stress (GO:0006970)	894	59	14.93	+	3.95	5.83e-15
cellular response to stress (GO:0033554)	1215	66	20.29	+	3.25	5.03e-13
regulation of cellular process (GO:0050794)	6205	182	103.61	+	1.76	1.86e-12
response to oxidative stress (GO:0006979)	613	44	10.24	+	4.3	1.07e-11
cellular response to salicylic acid stimulus (GO:0071446)	112	21	1.87	+	11.23	1.76e-11
cellular response to organic cyclic compound (GO:0071407)	259	29	4.32	+	6.71	2.5e-11
response to jasmonic acid (GO:0009753)	606	42	10.12	+	4.15	1.43e-10
cellular response to ethylene stimulus (GO:0071369)	96	19	1.6	+	11.85	1.49e-10
response to fatty acid (GO:0070542)	610	42	10.19	+	4.12	1.76e-10
response to ethylene (GO:0009723)	242	27	4.04	+	6.68	2.33e-10
regulation of biological process (GO:0050789)	7518	201	125.53	+	1.6	2.66e-10
cellular response to oxygen-containing compound (GO:1901701)	1140	58	19.03	+	3.05	5.89e-10
ethylene-activated signaling pathway (GO:0009873)	78	17	1.3	+	13.05	8.3e-10
biological regulation (GO:0065007)	8223	212	137.3	+	1.54	1.22e-09
response to salt stress (GO:0009651)	622	41	10.39	+	3.95	1.35e-09
phosphorelay signal transduction system (GO:0000160)	104	18	1.74	+	10.37	5.18e-09
cellular process (GO:0009987)	14852	322	247.98	+	1.3	1e-08
salicylic acid mediated signaling pathway (GO:0009863)	80	16	1.34	+	11.98	1.31e-08
immune system process (GO:0002376)	456	31	7.61	+	4.07	5.25e-07
response to temperature stimulus (GO:0009266)	866	43	14.46	+	2.97	1.99e-06
response to cold (GO:0009409)	473	30	7.9	+	3.8	4.84e-06
gene expression (GO:0010467)	1714	4	28.62	-	0.14	3.7e-05
cell wall organization or biogenesis (GO:0071554)	967	43	16.15	+	2.66	4.49e-05
regulation of immune system process (GO:0002682)	179	17	2.99	+	5.69	9.08e-05
regulation of cellular ketone metabolic process (GO:0010565)	117	13	1.95	+	6.65	0.000748
plant-type cell wall organization or biogenesis (GO:0071669)	515	27	8.6	+	3.14	0.00124
response to molecule of bacterial origin (GO:0002237)	117	12	1.95	+	6.14	0.00471
cutin biosynthetic process (GO:0010143)	18	6	0.3	+	19.96	0.00608
indole-containing compound metabolic process (GO:0042430)	182	14	3.04	+	4.61	0.0152
regulation of small molecule metabolic process (GO:0062012)	168	13	2.81	+	4.63	0.031
RNA processing (GO:0006396)	869	1	14.51	-	0.07	0.0482

### Sheet: Only Upreg in KO
GO biological process complete	Arabidopsis thaliana - REFLIST (27430)	upload_1 (364)	upload_1 (expected)	upload_1 (over/under)	upload_1 (fold Enrichment)	upload_1 (P-value)
cell cycle process (GO:0022402)	593	33	7.87	+	4.19	4.64e-08
response to extracellular stimulus (GO:0009991)	324	24	4.3	+	5.58	1.41e-07
cell cycle (GO:0007049)	671	34	8.9	+	3.82	2.46e-07
response to starvation (GO:0042594)	217	19	2.88	+	6.6	1.16e-06
cytokinesis (GO:0000910)	171	17	2.27	+	7.49	1.66e-06
microtubule-based movement (GO:0007018)	60	11	0.8	+	13.82	6.49e-06
response to nutrient levels (GO:0031667)	272	20	3.61	+	5.54	6.77e-06
cell division (GO:0051301)	466	26	6.18	+	4.2	6.88e-06
mitotic cell cycle process (GO:1903047)	205	17	2.72	+	6.25	2.1e-05
microtubule-based process (GO:0007017)	233	18	3.09	+	5.82	2.12e-05
mitotic cell cycle (GO:0000278)	262	18	3.48	+	5.18	0.000115
cellular response to extracellular stimulus (GO:0031668)	240	17	3.18	+	5.34	0.000182
response to external stimulus (GO:0009605)	2967	75	39.37	+	1.9	0.000199
cellular response to external stimulus (GO:0071496)	246	17	3.26	+	5.21	0.000255
response to wounding (GO:0009611)	815	32	10.82	+	2.96	0.000303
cellular response to nutrient levels (GO:0031669)	194	15	2.57	+	5.83	0.000383
cellular response to starvation (GO:0009267)	175	14	2.32	+	6.03	0.000685
cytoskeleton organization (GO:0007010)	312	18	4.14	+	4.35	0.00133
cellular response to sulfur starvation (GO:0010438)	8	5	0.11	+	47.1	0.00135
tissue development (GO:0009888)	1815	51	24.09	+	2.12	0.0022
macromolecule metabolic process (GO:0043170)	5988	43	79.46	-	0.54	0.00408
regulation of cell cycle (GO:0051726)	246	15	3.26	+	4.59	0.00645
secondary metabolic process (GO:0019748)	810	29	10.75	+	2.7	0.00731
microtubule cytoskeleton organization (GO:0000226)	178	12	2.36	+	5.08	0.0262
