## Supplemental Table 4 for "GNC is a regulator of metabolic and productivity responses to elevated CO_2_ in *Arabidopsis thaliana*"

### Sheet: Sheet1
	Ambient vs Transfer
	Unique to WT		Unique to gnc
	First Neighbors	1 Hop	First Neighbors	1 Hop
Number of Nodes	38	373	25	220
Number of Edges	291	7629	0	94
Average Number of Neighbors	15.316	40.906	0	2.634
Network Diameter	2	4	-	13
Network Radius	1	2	-	7
Characteristic Path Length	1.586	2.445	-	4.954
Clustering Coefficient	0.705	0.536	-	0.16
Network Density	0.414	0.11	-	0.066
Network Heterogeneity	0.445	0.614	-	0.585
Network Centralization	0.619	0.195	-	0.115
Connected Components	1	1	25	142
